# Reproducibility of the evaluation of genetic variant pathogenicity based on the animal variant classification guidelines

**DOI:** 10.1101/2025.11.12.687631

**Authors:** Iris Casselman, Carlotta Ferrari, Marie Abitbol, Danika Bannasch, Jerold Bell, Caroline Dufaure de Citres, Carrie J. Finno, Jessica J. Hayward, Jens Häggström, Jason T. Huff, Tosso Leeb, Ingrid Ljungvall, Maria Longeri, Leslie A. Lyons, Marcela Martinez, Cathryn Mellersh, Frank W. Nicholas, Åsa Ohlsson, Pascale Smets, Maria G. Strillacci, Imke Tammen, Frank G. van Steenbeek, Bart J.G. Broeckx

## Abstract

Until recently, due to the absence of standardized guidelines tailored for veterinary use, the evaluation of genetic variant pathogenicity for single-gene diseases was based on a personal interpretation of the presented evidence, which has led to ambiguous interpretation. With the publication of the animal variant classification guidelines (AVCG), a more objective approach became available. Variants are evaluated based on twenty-three criteria and labeled as pathogenic, likely pathogenic, variant of uncertain significance, likely benign or benign. While the accuracy was thoroughly tested in the original publication, the reproducibility of the various steps involved was only briefly checked, which is why the current study was performed. Each variant from a set of 150 published likely causal variants for single-gene diseases from three species (dog, cat, horse) was independently and blindly assessed by three different reviewers, each applying the same AVCG. An overall agreement of 93% for decisions on the scope, i.e. whether they fit the inclusion criteria to allow evaluation with AVCG, was found. More importantly, the reproducibility was 65% for the pathogenicity classification and this increased to 83% clinically relevant agreement. While a direct comparison of the reproducibility with human literature is not possible for the scope, the reproducibility on pathogenicity classification is in line with reports using the human American College for Medical Genetics and Genomics and Association for Molecular Pathology guidelines for human variants. Overall, based on the current study, the reproducibility of the guidelines in veterinary species is within current expectations.
