## Supplementary material for "Reproducibility of the evaluation of genetic variant pathogenicity based on the animal variant classification guidelines": Suppl. File 4

### Sheet: outside_scope
Suppl. File 4. Variants considered outside the scope
omia.variant ID	OMIA ID	Species	Breed	Phenotype	Gene	Allele	Type	Source.of.the.Variant	Deleterious	Reference.Sequencing	Chr	g..or.m.	c..or.n.	p.	Verbal.Description	EVA.ID	Year.Published	PubMed.ID
1292	OMIA:002316-9685	domestic cat	American Shorthair Exotic Shorthair Munchkin Scottish Fold Sphynx	Cardiomyopathy, hypertrophic	ALMS1		missense	Naturally occurring variant	unknown	F.catus_Fca126_mat1.0	A3	NC_058370.1:g.89899157G>C	XM_045054402.1:c.11647G>C	XP_044910337.1:p.(G3883R)	cDNA and protein positions have been predicted using Ensemble VEP based on transcript ENSFCAT00000077013.1; variant initially reported in Sphynx cats and in a later study (Akiyama et al., 2023) identified in other breeds. Turba et al., 2023 report additional variants in the vicinity that can result in allele dropout in DNA tests and indicate "the need to verify the correspondence between the [Fel…	rs5334475133	2021	33639992
1439	OMIA:001457-9685	domestic cat		Multiple acyl-CoA dehydrogenase deficiency	ETFDH		missense	Naturally occurring variant	yes	F.catus_Fca126_mat1.0	B1	NC_058371.1:g.69030128A>C	NM_001290236.1:c.692T>G	NP_001277165.1:p.(F231C)			2014	24142280
442	OMIA:001402-9615	dog	Border Collie (Dog)	Adverse reaction to certain drugs	ABCB1		regulatory	Naturally occurring variant	no	CanFam3.1	14	NC_006596.3:g.13742402A>C			published as Canfam2 chr14:16692274T>G, c.-6-180T>G, possible regulatory variant associated with resistance to phenobarbital treatment in epileptic Border Collies; an association between the variant and the phenotype was not supported in a different study: PMID: 31685133	rs852787132	2011	21488961
1514	OMIA:000328-9615	dog	Catahoula Leopard Dog (Dog)	Ehlers-Danlos syndrome, type VII (Dermatosparaxis)	ADAMTS2		missense	Genome-editing (CRISPR-Cas9)	yes	CanFam3.1	11	NC_006593.3:g.2491238G>A	XM_843844.4:c.2897G>A	XP_848937.1:p.(R966H)			2022	36421833
167	OMIA:000735-9796	horse	Belgian Draft (Horse) Connemara Pony (Horse) Haflinger (Horse) Rocky Mountain, United States of America (Bighorn sheep) Welsh Pony (Horse)	Ocular squamous cell carcinoma	DDB2		missense	Naturally occurring variant	yes	EquCab3.0	12	NC_009155.3:g.11726667C>T	XM_023654000.1:c.1013C>T	XP_023509768.1:p.(T338M)	The EquCab2 coordinates, obtained from or confirmed by EBI's Some Effect Predictor (VEP) tool, are g.11608667, c.1013C>T and p.T338M	rs1139682898	2017	28425625
877	OMIA:000209-9796	horse	American Paint (Horse) American Trotter (Horse) Appaloosa (Horse) Arab (Horse) Belgian Draft (Horse) Clydesdale (Horse) Freiberger (Horse) German Riding Pony (Horse) Morgan (Horse) Noric (Horse) Oldenburg (Horse) Quarter Horse (Horse) Shetland Pony (Horse) Thoroughbred (Horse) Tori hobune, Estonia (Horse) Traditional Gypsy Cob, United Kingdom of Great Britain and Northern Ireland (Horse) Warmbloo…	Coat colour, dominant white	KIT	W20	missense	Naturally occurring variant	unknown	EquCab3.0	3	NC_009146.3:g.79548220T>C	NM_001163866.1:c.2045G>A	NP_001157338.1:p.(R682H)	ENSECAT00000014037.3:c.2381A>G ENSECAP00000011188.2:p.His794Arg; reference genome corresponds to g.79548220T and the transcript NM_001163866.1 represents g.79548220C	rs1143160924	2013	23659293
876	OMIA:000209-9796	horse	Arab (Horse)	Coat colour, dominant white	KIT	W19	missense	Naturally occurring variant	no	EquCab3.0	3	NC_009146.3:g.79553776T>C	NM_001163866.1:c.1322A>G	NP_001157338.1:p.(Y441C)		rs5334475217	2013	23659293
501	OMIA:001493-9685	domestic cat	Siamese (Cat)	Porphyria, acute intermittent	HMBS		deletion, small (<=20)	Naturally occurring variant	yes	F.catus_Fca126_mat1.0	D1	NC_058377.1:g.16583337_16583339del	NM_001177808.1:c.842_844del	NP_001171279.1:p.(G281del)	published as c.842_844delGAG		2013	24239138
469	OMIA:001402-9615	dog	Australian Shepherd (Dog) Border Collie (Dog) Collie (Dog) German Shepherd Dog (Dog) Long-Haired Whippet (Dog) Miniature Australian Shepherd Dog (Dog) Old English Sheepdog (Dog) Shetland Sheepdog (Dog) Silken Windhound (Dog) Waller (Dog) White Swiss Shepherd Dog (Dog)	Adverse reaction to certain drugs	ABCB1		deletion, small (<=20)	Naturally occurring variant	yes	CanFam3.1	14	NC_006596.3:g.13726596_13726599del	NM_001003215.2:c.228_231del	NM_001003215.2:p.(D77Afs*16)			2001	11692082
607	OMIA:001402-9615	dog	Border Collie (Dog)	Adverse reaction to certain drugs	ABCB1		insertion, small (<=20)	Naturally occurring variant	yes	CanFam3.1	14	CanFam3.1			published as c.73insAAT - the allele is reflected by the reference sequence CanFam3.1 and NM_001003215.2 as reference: g.13737172_13737174; c.73_75, p.N25; causality of this variant should be reviewed		2010	21113104
1222	OMIA:002229-9685	domestic cat	Lykoi (Cat)	Hypotrichia and Roaning	HR	hr^TN	duplication	Naturally occurring variant	yes	F.catus_Fca126_mat1.0	B1	NC_058371.1:g.35878965_35878966dupGT	XM_023252512.2:c.1255_1256dup	XP_023108280.2:p.(Q420Sfs*100)	published as c.1255_1256dupGT		2020	32580512
1223	OMIA:002229-9685	domestic cat	Lykoi (Cat)	Hypotrichia and Roaning	HR	hr^VA	insertion, small (<=20)	Naturally occurring variant	yes	F.catus_Fca126_mat1.0	B1	NC_058371.1:g.35889728_35889729insGACA	XM_023252512.2:c.3389_3390insGACA	XP_023108280.2:p.(S1130Rfs*29)	ENSFCAT00000012982.5; ENSFCAP00000012037.2; published as g.36051555insGACA and c.3389insGACA; changed to reflect HGVS nomenclature in this table		2020	32580512
1225	OMIA:002229-9685	domestic cat	Lykoi (Cat)	Hypotrichia and Roaning	HR	hr^TX	splicing	Naturally occurring variant	yes	F.catus_Fca126_mat1.0	B1	NC_058371.1:g.35883950G>A	XM_023252512.2:c.2112G>A		"This variant likely disrupts the splice donor allowing read-through for an additional 12 amino acids until a stop codon is encountered .... Alternatively, a cryptic splice site may be used from within intron 8." (Buckley et al., 2020)	rs5334475128	2020	32580512
1226	OMIA:002229-9685	domestic cat	Lykoi (Cat)	Hypotrichia and Roaning	HR	hr^NC	nonsense (stop-gain)	Naturally occurring variant	yes	F.catus_Fca126_mat1.0	B1	NC_058371.1:g.35885221C>T	XM_023252512.2:c.2239C>T	XP_023108280.2:p.(R747*)	previously listed as c.2243C&gt;T, p.(R748*) - updated to reflect recent transcript information [12/07/2025]	rs5334475155	2020	32580512
1227	OMIA:002229-9685	domestic cat	Lykoi (Cat)	Hypotrichia and Roaning	HR	hr^Ca	nonsense (stop-gain)	Naturally occurring variant	yes	F.catus_Fca126_mat1.0	B1	NC_058371.1:g.35885692C>T	XM_023252512.2:c.2593C>T	XP_023108280.2:p.(Q865*)		rs5334475120	2020	32580512
